# Beyond the biosynthetic gene cluster paradigm: Genome-wide co-expression networks connect clustered and unclustered transcription factors to secondary metabolic pathways

**DOI:** 10.1101/2020.04.15.040477

**Authors:** Min Jin Kwon, Charlotte Steiniger, Timothy C. Cairns, Jennifer H. Wisecaver, Abigail Lind, Carsten Pohl, Carmen Regner, Antonis Rokas, Vera Meyer

**Affiliations:** Chair of Applied and Molecular Microbiology, Institute of Biotechnology, Technische Universität Berlin, Berlin, Germany; Department of Biochemistry, Center for Plant Biology, Purdue University, West Lafayette, Indiana, USA; Department of Biological Sciences, Vanderbilt University, Nashville, Tennessee, USA; Gladstone Institute for Data Science and Biotechnology, San Francisco, California, USA; Department of Biomedical Informatics, Vanderbilt University School of Medicine, Nashville, Tennessee, USA

**Keywords:** filamentous fungi, *Aspergillus niger*, secondary metabolite gene clusters, gene co-expression, correlation network, natural product, specialized metabolism, genetic network, gene regulation

## Abstract

Fungal secondary metabolites are widely used as therapeutics and are vital components of drug discovery programs. A major challenge hindering discovery of novel secondary metabolites is that the underlying pathways involved in their biosynthesis are transcriptionally silent in typical laboratory growth conditions, making it difficult to identify the transcriptional networks that they are embedded in. Furthermore, while the genes participating in secondary metabolic pathways are typically found in contiguous clusters on the genome, known as biosynthetic gene clusters (BGCs), this is not always the case, especially for global and pathway-specific regulators of pathways’ activities. To address these challenges, we used 283 genome-wide gene expression datasets of the ascomycete cell factory *Aspergillus niger* generated during growth under 155 different conditions to construct two gene co-expression networks based on Spearman’s correlation coefficients (SCC) and on mutual rank-transformed Pearson’s correlation coefficients (MR-PCC). By mining these networks, we predicted six transcription factors named MjkA – MjkF to concomitantly regulate secondary metabolism in *A. niger*. Over-expression of each transcription factor using the Tet-on cassette modulated production of multiple secondary metabolites. We found that the SCC and MR-PCC approaches complemented each other, enabling the delineation of global (SCC) and pathway-specific (MR-PCC) transcription factors, respectively. These results highlight the great potential of co-expression network approaches to identify and activate fungal secondary metabolic pathways and their products. More broadly, we argue that novel drug discovery programs in fungi should move beyond the BGC paradigm and focus on understanding the global regulatory networks in which secondary metabolic pathways are embedded.

**Importance:** There is an urgent need for novel bioactive molecules in both agriculture and medicine. The genomes of fungi are thought to contain vast numbers of metabolic pathways involved in the biosynthesis of secondary metabolites with diverse bioactivities. Because these metabolites are biosynthesized only under specific conditions, the vast majority of fungal pharmacopeia awaits discovery. To discover the genetic networks that regulate the activity of secondary metabolites, we examined the genome-wide profiles of gene activity of the cell factory *Aspergillus niger* across hundreds of conditions. By constructing global networks that link genes with similar activities across conditions, we identified six global and pathway-specific regulators of secondary metabolite biosynthesis. Our study shows that elucidating the behavior of the genetic networks of fungi under diverse conditions harbors enormous promise for understanding fungal secondary metabolism, which ultimately may lead to novel drug candidates.
