## Supplemental Table 2 for "Beyond the biosynthetic gene cluster paradigm: Genome-wide co-expression networks connect clustered and unclustered transcription factors to secondary metabolic pathways"

### Sheet: Sheet1
List of all co-expression modules containing BGC core genes that overlap with two or more clustered genes
Module	BGC	gene list in overlap
NET25_MOD01463	clust_2	An01g06870 An01g06930 An01g06860 An01g06880 An01g06820 An01g06890 An01g06830 An01g06840 An01g06850
NET25_MOD01065	clust_67	An13g03040 An13g02980 An13g03050 An13g02990 An13g03000 An13g02940 An13g02970 An13g03030
NET25_MOD00644	clust_16	An03g05450 An03g05430 An03g05490 An03g05440 An03g05460 An03g05500 An03g05470
NET25_MOD00859	clust_16	An03g05430 An03g05450 An03g05490 An03g05440 An03g05500 An03g05460 An03g05470
NET25_MOD01161	clust_36	An09g00550 An09g00520 An09g00530 An09g00570 An09g00590 An09g00540 An09g00560
NET25_MOD00386	clust_78	An18g00510 An18g00490 An18g00530 An18g00480 An18g00500 An18g00520
NET25_MOD00458	clust_38	An09g01680 An09g01740 An09g01760 An09g01750 An09g01690 An09g01700
NET25_MOD00707	clust_78	An18g00490 An18g00510 An18g00480 An18g00530 An18g00500 An18g00520
NET25_MOD01129	clust_14	An03g03520 An03g03550 An03g03560 An03g03620 An03g03540 An03g03530
NET25_MOD00458	clust_34	An08g10920 An08g10860 An08g10930 An08g10880 An08g10870
NET25_MOD00544	clust_78	An18g00530 An18g00480 An18g00500 An18g00490 An18g00510
NET25_MOD00770	clust_70	An15g02150 An15g02160 An15g02140 An15g02180 An15g02130
NET25_MOD01147	clust_44	An10g00170 An10g00120 An10g00130 An10g00180 An10g00110
NET25_MOD01207	clust_44	An10g00180 An10g00130 An10g00120 An10g00170 An10g00110
NET25_MOD01710	clust_54	An11g07310 An11g07340 An11g07330 An11g07300 An11g07320
NET25_MOD00386	clust_24	An04g09530 An04g09540 An04g09520 An04g09510
NET25_MOD00544	clust_24	An04g09530 An04g09540 An04g09520 An04g09510
NET25_MOD00707	clust_24	An04g09530 An04g09510 An04g09540 An04g09520
NET25_MOD01350	clust_25	An04g10020 An04g10010 An04g10030 An04g10000
NET25_MOD01473	clust_45	An10g00620 An10g00630 An10g00650 An10g00660
NET25_MOD01473	clust_26	An05g01080 An05g01110 An05g01120 An05g01100
NET25_MOD01882	clust_31	An08g03780 An08g03750 An08g03730 An08g03770
NET25_MOD01917	clust_31	An08g03770 An08g03730 An08g03780 An08g03750
NET25_MOD00026	clust_53	An11g06450 An11g06440 An11g06430
NET25_MOD00082	clust_25	An04g10020 An04g10010 An04g10000
NET25_MOD00082	clust_53	An11g06430 An11g06450 An11g06440
NET25_MOD00126	clust_70	An15g02130 An15g02140 An15g02150
NET25_MOD00127	clust_8	An02g08310 An02g08300 An02g08290
NET25_MOD00386	clust_58	An12g02740 An12g02720 An12g02730
NET25_MOD00458	clust_40	An09g01990 An09g02000 An09g02010
NET25_MOD01035	clust_8	An02g08310 An02g08300 An02g08290
NET25_MOD01205	clust_31	An08g03780 An08g03730 An08g03770
NET25_MOD01484	clust_13	An03g01820 An03g01810 An03g01790
NET25_MOD00026	clust_25	An04g10000 An04g10010
NET25_MOD00060	clust_46	An11g00060 An11g00070
NET25_MOD00081	clust_71	An15g04130 An15g04120
NET25_MOD00081	clust_2	An01g06910 An01g06920
NET25_MOD00081	clust_77	An16g06720 An16g06740
NET25_MOD00098	clust_26	An05g01060 An05g01070
NET25_MOD00127	clust_2	An01g06920 An01g06910
NET25_MOD00127	clust_71	An15g04120 An15g04130
NET25_MOD00150	clust_1	An01g01120 An01g01160
NET25_MOD00181	clust_55	An11g09790 An11g09660
NET25_MOD00298	clust_58	An12g02750 An12g02680
NET25_MOD00298	clust_59	An12g07070 An12g07060
NET25_MOD00299	clust_26	An05g01070 An05g01060
NET25_MOD00314	clust_59	An12g07110 An12g07100
NET25_MOD00314	clust_41	An09g05150 An09g05110
NET25_MOD00317	clust_1	An01g01160 An01g01120
NET25_MOD00326	clust_25	An04g09970 An04g09950
NET25_MOD00337	clust_59	An12g07060 An12g07070
NET25_MOD00386	clust_42	An09g05340 An09g05330
NET25_MOD00421	clust_59	An12g07100 An12g07110
NET25_MOD00454	clust_30	An08g02270 An08g02280
NET25_MOD00458	clust_39	An09g01920 An09g01850
NET25_MOD00458	clust_67	An13g03000 An13g02970
NET25_MOD00487	clust_58	An12g02680 An12g02750
NET25_MOD00507	clust_1	An01g01110 An01g01130
NET25_MOD00531	clust_39	An09g01840 An09g01820
NET25_MOD00544	clust_58	An12g02720 An12g02730
NET25_MOD00544	clust_42	An09g05340 An09g05330
NET25_MOD00544	clust_10	An02g10140 An02g10160
NET25_MOD00589	clust_30	An08g02300 An08g02310
NET25_MOD00589	clust_77	An16g06740 An16g06720
NET25_MOD00644	clust_18	An03g06010 An03g05990
NET25_MOD00650	clust_30	An08g02310 An08g02300
NET25_MOD00650	clust_77	An16g06720 An16g06740
NET25_MOD00668	clust_60	An12g07220 An12g07230
NET25_MOD00707	clust_9	An02g09420 An02g09430
NET25_MOD00707	clust_42	An09g05330 An09g05340
NET25_MOD00707	clust_58	An12g02730 An12g02740
NET25_MOD00715	clust_6	An02g00840 An02g00810
NET25_MOD00726	clust_55	An11g09720 An11g09710
NET25_MOD00744	clust_39	An09g01900 An09g01870
NET25_MOD00845	clust_2	An01g06850 An01g06830
NET25_MOD00859	clust_6	An02g00710 An02g00700
NET25_MOD00859	clust_18	An03g06000 An03g05990
NET25_MOD00950	clust_58	An12g02750 An12g02680
NET25_MOD00950	clust_59	An12g07060 An12g07070
NET25_MOD01029	clust_39	An09g01880 An09g01910
NET25_MOD01104	clust_13	An03g01790 An03g01820
NET25_MOD01104	clust_44	An10g00140 An10g00130
NET25_MOD01170	clust_39	An09g01840 An09g01820
NET25_MOD01194	clust_59	An12g07100 An12g07110
NET25_MOD01285	clust_63	An13g01810 An13g01840
NET25_MOD01331	clust_17	An03g05660 An03g05670
NET25_MOD01676	clust_13	An03g01820 An03g01790
NET25_MOD01787	clust_1	An01g01180 An01g01170
NET25_MOD01997	clust_33	An08g09280 An08g09240
NET10_MOD00070	clust_2	An01g06920 An01g06910
NET10_MOD00070	clust_71	An15g04140 An15g04130 An15g04120
NET10_MOD00085	clust_8	An02g08290 An02g08300 An02g08310
NET10_MOD00151	clust_53	An11g06450 An11g06440 An11g06430
NET10_MOD00151	clust_25	An04g10000 An04g10010
NET10_MOD00236	clust_1	An01g01160 An01g01120
NET10_MOD00246	clust_16	An03g05490 An03g05470 An03g05450 An03g05430 An03g05460 An03g05440
NET10_MOD00262	clust_77	An16g06740 An16g06720
NET10_MOD00264	clust_60	An12g07230 An12g07220
NET10_MOD00265	clust_69	An14g04850 An14g04840
NET10_MOD00303	clust_42	An09g05340 An09g05330
NET10_MOD00303	clust_78	An18g00490 An18g00500 An18g00520 An18g00510
NET10_MOD00303	clust_58	An12g02740 An12g02730
NET10_MOD00303	clust_24	An04g09520 An04g09530 An04g09510
NET10_MOD00311	clust_70	An15g02180 An15g02140 An15g02150 An15g02130 An15g02160
NET10_MOD00339	clust_16	An03g05500 An03g05440
NET10_MOD00351	clust_1	An01g01120 An01g01160
NET10_MOD00353	clust_16	An03g05490 An03g05440
NET10_MOD00593	clust_53	An11g06450 An11g06440
NET10_MOD00596	clust_8	An02g08290 An02g08300 An02g08310
NET10_MOD00611	clust_34	An08g10880 An08g10860
NET10_MOD00611	clust_40	An09g02000 An09g02010
NET10_MOD00611	clust_38	An09g01740 An09g01760 An09g01700 An09g01750 An09g01690
NET10_MOD00615	clust_78	An18g00470 An18g00480
NET10_MOD00636	clust_33	An08g09260 An08g09360
NET10_MOD00674	clust_26	An05g01080 An05g01100 An05g01120 An05g01110
NET10_MOD00674	clust_45	An10g00660 An10g00630 An10g00620 An10g00650
NET10_MOD00683	clust_16	An03g05470 An03g05500 An03g05440
NET10_MOD00708	clust_71	An15g04130 An15g04120
NET10_MOD00714	clust_46	An11g00060 An11g00070
NET10_MOD00790	clust_71	An15g04120 An15g04140
NET10_MOD00844	clust_39	An09g01900 An09g01870
NET10_MOD00851	clust_59	An12g07100 An12g07110
NET10_MOD00902	clust_55	An11g09720 An11g09710
NET10_MOD01058	clust_24	An04g09510 An04g09520 An04g09530 An04g09540
NET10_MOD01058	clust_42	An09g05330 An09g05340
NET10_MOD01058	clust_78	An18g00500 An18g00510 An18g00520 An18g00490
NET10_MOD01105	clust_14	An03g03550 An03g03530 An03g03520 An03g03620 An03g03540 An03g03560
NET10_MOD01225	clust_38	An09g01740 An09g01760 An09g01690 An09g01750 An09g01700
NET10_MOD01225	clust_40	An09g02000 An09g01990 An09g02010
NET10_MOD01225	clust_34	An08g10920 An08g10870 An08g10880 An08g10860 An08g10930
NET10_MOD01227	clust_67	An13g03030 An13g03040 An13g02980 An13g03000 An13g03050 An13g02990 An13g02940 An13g02970
NET10_MOD01269	clust_36	An09g00550 An09g00530 An09g00590 An09g00520 An09g00560 An09g00570 An09g00540
NET10_MOD01288	clust_40	An09g02000 An09g01990 An09g02010
NET10_MOD01288	clust_34	An08g10880 An08g10930 An08g10860 An08g10920 An08g10870
NET10_MOD01288	clust_38	An09g01740 An09g01680 An09g01760 An09g01750 An09g01690 An09g01700
NET10_MOD01293	clust_44	An10g00120 An10g00150
NET10_MOD01294	clust_39	An09g01820 An09g01840
NET10_MOD01530	clust_24	An04g09530 An04g09520 An04g09510
NET10_MOD01530	clust_42	An09g05330 An09g05340
NET10_MOD01530	clust_78	An18g00500 An18g00520 An18g00510
NET10_MOD01591	clust_13	An03g01810 An03g01790
NET10_MOD01662	clust_16	An03g05490 An03g05470 An03g05430 An03g05440
NET10_MOD01859	clust_39	An09g01870 An09g01900 An09g01930 An09g01920 An09g01910
NET10_MOD01861	clust_25	An04g10010 An04g10030 An04g10000 An04g10020
NET10_MOD01911	clust_44	An10g00170 An10g00120 An10g00130 An10g00180 An10g00110
NET10_MOD01926	clust_54	An11g07300 An11g07330 An11g07340 An11g07320 An11g07310
NET10_MOD01940	clust_13	An03g01790 An03g01820
NET10_MOD01974	clust_2	An01g06850 An01g06870 An01g06860 An01g06820 An01g06890 An01g06930 An01g06880 An01g06840 An01g06830
NET10_MOD02042	clust_65	An13g02420 An13g02430
NET10_MOD02095	clust_16	An03g05430 An03g05450 An03g05470 An03g05460
NET10_MOD02201	clust_26	An05g01070 An05g01060
NET10_MOD02307	clust_77	An16g06740 An16g06720
NET10_MOD02365	clust_13	An03g01790 An03g01820
NET10_MOD02542	clust_31	An08g03780 An08g03770 An08g03730 An08g03750
NET10_MOD02544	clust_13	An03g01820 An03g01790
NET10_MOD02622	clust_17	An03g05670 An03g05660
NET10_MOD02760	clust_44	An10g00180 An10g00170
NET10_MOD02825	clust_49	An11g04250 An11g04270
NET10_MOD02882	clust_39	An09g01840 An09g01820
NET05_MOD00062	clust_16	An03g05500 An03g05440
NET05_MOD00125	clust_53	An11g06440 An11g06430 An11g06450
NET05_MOD00144	clust_16	An03g05460 An03g05450 An03g05430 An03g05470
NET05_MOD00162	clust_78	An18g00480 An18g00490
NET05_MOD00197	clust_38	An09g01760 An09g01690
NET05_MOD00215	clust_71	An15g04140 An15g04120 An15g04130
NET05_MOD00240	clust_78	An18g00510 An18g00500
NET05_MOD00282	clust_16	An03g05470 An03g05460 An03g05450
NET05_MOD00338	clust_24	An04g09540 An04g09520
NET05_MOD00341	clust_8	An02g08290 An02g08300 An02g08310
NET05_MOD00346	clust_78	An18g00500 An18g00520 An18g00510
NET05_MOD00346	clust_42	An09g05330 An09g05340
NET05_MOD00346	clust_58	An12g02730 An12g02740
NET05_MOD00346	clust_24	An04g09530 An04g09510
NET05_MOD00386	clust_30	An08g02310 An08g02300
NET05_MOD00431	clust_67	An13g02970 An13g02990 An13g02940 An13g03000 An13g03040 An13g02980 An13g03050 An13g03030
NET05_MOD00588	clust_40	An09g01990 An09g02010 An09g02000
NET05_MOD00588	clust_38	An09g01680 An09g01740 An09g01690 An09g01760 An09g01750 An09g01700
NET05_MOD00633	clust_34	An08g10920 An08g10860 An08g10930 An08g10870
NET05_MOD00640	clust_1	An01g01160 An01g01120
NET05_MOD00790	clust_77	An16g06720 An16g06740
NET05_MOD00878	clust_16	An03g05500 An03g05440
NET05_MOD00963	clust_14	An03g03620 An03g03520 An03g03540 An03g03560 An03g03550 An03g03530
NET05_MOD01030	clust_39	An09g01840 An09g01820
NET05_MOD01125	clust_55	An11g09720 An11g09710
NET05_MOD01158	clust_59	An12g07110 An12g07100
NET05_MOD01181	clust_53	An11g06480 An11g06420
NET05_MOD01231	clust_70	An15g02160 An15g02130 An15g02140 An15g02150 An15g02180
NET05_MOD01237	clust_78	An18g00480 An18g00470
NET05_MOD01237	clust_41	An09g05130 An09g05120
NET05_MOD01275	clust_36	An09g00530 An09g00540 An09g00560 An09g00550 An09g00590 An09g00570 An09g00520
NET05_MOD01308	clust_45	An10g00630 An10g00620 An10g00660 An10g00650
NET05_MOD01308	clust_26	An05g01110 An05g01080 An05g01100 An05g01120
NET05_MOD01345	clust_13	An03g01790 An03g01810 An03g01820
NET05_MOD01437	clust_70	An15g02150 An15g02180 An15g02160
NET05_MOD01491	clust_39	An09g01870 An09g01910 An09g01900
NET05_MOD01570	clust_26	An05g01110 An05g01120 An05g01100
NET05_MOD01570	clust_45	An10g00630 An10g00660 An10g00620 An10g00650
NET05_MOD01574	clust_54	An11g07310 An11g07300 An11g07340 An11g07330 An11g07320
NET05_MOD01600	clust_39	An09g01900 An09g01910 An09g01930 An09g01920 An09g01870
NET05_MOD01609	clust_44	An10g00180 An10g00170
NET05_MOD01658	clust_46	An11g00070 An11g00060
NET05_MOD01660	clust_44	An10g00110 An10g00180 An10g00170 An10g00120 An10g00130
NET05_MOD01739	clust_2	An01g06870 An01g06830 An01g06880 An01g06860 An01g06890 An01g06820 An01g06930 An01g06850 An01g06840
NET05_MOD01866	clust_6	An02g00840 An02g00810
NET05_MOD02079	clust_25	An04g10000 An04g10020 An04g10010 An04g10030
NET05_MOD02330	clust_13	An03g01790 An03g01820
NET05_MOD02413	clust_31	An08g03770 An08g03780 An08g03730
NET05_MOD02589	clust_17	An03g05660 An03g05670
NET05_MOD02610	clust_26	An05g01070 An05g01060
